# The SKBR3 Cell-Membrane Proteome: Role in Aberrant Cancer Cell Proliferation and Resource for Precision Medicine Applications

**DOI:** 10.1101/2021.10.24.465642

**Authors:** Arba Karcini, Iulia M. Lazar

**Author notes:** **Correspondence:** Iulia M. Lazar, **E-mail:**.

## Abstract

The plasma membrane proteome resides at the interface between the extra- and intra-cellular environment and through its various roles in signal transduction, immune recognition, nutrient transport, and cell-cell and cell-matrix interactions plays an absolutely critical role in determining the fate of a cell. Our work was aimed at exploring the landscape of the cancer cell-membrane proteome responsible for sustaining uncontrolled cell proliferation, and its intrinsic resources for enabling detection and therapeutic interventions. SKBR3/HER2+ breast cancer cells were used as a model system and mass spectrometry for characterizing the proteome. The number of identified cell-membrane proteins exceeded 2,000, with ~1,300 being matched by two or more unique peptides. Classification in four major categories, i.e., proteins with receptor or enzymatic activity, CD antigens, transporters, and cell adhesion proteins, uncovered overlapping roles in biological processes that drive cell growth, apoptosis, differentiation, immune response, adhesion and migration, as well as capabilities for signaling crosstalk and alternate pathways for proliferation. The large number of tumor markers (>50) and putative drug targets (>100) exposed a vast potential for yet unexplored detection and targeting opportunities, whereas the presence of 15 antigen immunological markers enabled an assessment of epithelial, mesenchymal or stemness characteristics. Serum-starved cells displayed altered processes related to mitochondrial OXPHOS/ATP synthesis, protein folding and localization, while serum-treated cells exhibited attributes that support tissue invasion and metastasis. Altogether, our findings advance the understanding of the biological triggers that sustain aberrant cancer cell proliferation, survival and development of resistance to therapeutic drugs, and reveal the vast innate opportunities for guiding immunological profiling and precision medicine applications aimed at target selection or drug discovery.
