## Supplemental File 5 for "The SKBR3 Cell-Membrane Proteome: Role in Aberrant Cancer Cell Proliferation and Resource for Precision Medicine Applications"

### Sheet: Supplemental
UniProt ID	Gene name	Class	Approved (cancer)	Approved DrugIDs	Investigational (cancer)	Investigational DrugIDs	Experimental (No info for drugs in this category)	Experimental DrugIDs	DrugBank Target Link
P61586	RHOA	Transporter/ Adhesion	0		0		1	DB04315	https://go.drugbank.com/bio_entities/BE0001190
P01112	HRAS	Transporter/ Adhesion	0		0		5	DB02210, DB03226, DB04137, DB04315, DB08751	https://go.drugbank.com/bio_entities/BE0001076
P63000	RAC1	Transporter/ Adhesion	0		0		1	DB04315	https://go.drugbank.com/bio_entities/BE0001109
Q92930	RAB8B	Transporter/ Adhesion	0		0		2	DB02082, DB04315	https://go.drugbank.com/bio_entities/BE0004478
P07384	CAPN1	Transporter/ Adhesion	0		0		3	DB04276, DB04653, DB07627	https://go.drugbank.com/bio_entities/BE0003346
P15291	B4GALT1	Transporter/ Adhesion	0		0		5	DB02696, DB03013, DB03501, DB03685, DB03814	https://go.drugbank.com/bio_entities/BE0000259
P60953	CDC42	Transporter/ Adhesion	0		0		2	DB02623, DB04315	https://go.drugbank.com/bio_entities/BE0004618
P20339	RAB5A	Transporter/ Adhesion	0		0		3	DB04137, DB02467, DB04315	https://go.drugbank.com/bio_entities/BE0004533
P11233	RALA	Transporter/ Adhesion	0		0		1	DB04315	https://go.drugbank.com/bio_entities/BE0004562
P62491	RAB11A	Transporter/ Adhesion	0		0		2	DB04315, DB01864	https://go.drugbank.com/bio_entities/BE0004558
Q99808	SLC29A1	Transporter/ Adhesion	8	DB00987, DB01073, DB00441, DB00642, DB00544, DB01033, DB09327, DB00432	0		1	DB02745	https://go.drugbank.com/bio_entities/BE0001204
Q14542	SLC29A2	Transporter/ Adhesion	4	DB00441, DB01033, DB09327, DB00432	0		0		https://go.drugbank.com/bio_entities/BE0004706
Q92887	ABCC2	Transporter/ Adhesion	20	DB01169, DB00515, DB01234, DB00570, DB00541, DB00773, DB00563, DB00398, DB01268, DB00286, DB00997, DB00762, DB00958, DB00526, DB00675, DB01229, DB01248, DB00481, DB06813, DB15719	0		1	DB04100	https://go.drugbank.com/bio_entities/BE0001069
P07858	CTSB	Transporter/ Adhesion	1	DB14962	0		14	DB04126, DB07231, DB07225, DB07224, DB07223, DB07219, DB07160, DB02855, DB04579, DB03588, DB03329, DB02685, DB02148, DB02108	https://go.drugbank.com/bio_entities/BE0000939
P51151	RAB9A	Transporter	0		0		1	DB04315	https://go.drugbank.com/bio_entities/BE0001710
P21281	ATP6V1B2	Transporter	1	DB05260	0		1	DB07347	https://go.drugbank.com/bio_entities/BE0003813
Q04656	ATP7A	Transporter	3	DB00515, DB00958, DB00526	0		0		https://go.drugbank.com/bio_entities/BE0003666
P25705	ATP5F1A	Transporter	0		0		5	DB07384, DB07394, DB08399, DB04216, DB08629	https://go.drugbank.com/bio_entities/BE0003840
Q8WVQ1	CANT1	Transporter	0		0		1	DB03486	https://go.drugbank.com/bio_entities/BE0001746
Q96J66	ABCC11	Transporter	2	DB00286, DB00563,	0		1	DB02527	https://go.drugbank.com/bio_entities/BE0003658
O43570	CA12	Transporter	0		1	DB08846	0		https://go.drugbank.com/bio_entities/BE0001653
Q9Y6I3	EPN1	Transporter	0		0		2	DB03316, DB03401	https://go.drugbank.com/bio_entities/BE0004452
P68104	EEF1A1	Transporter	0		0		1	DB04315	https://go.drugbank.com/bio_entities/BE0004528
P46108	CRK	Transporter	0		1	DB05210	0		https://go.drugbank.com/bio_entities/BE0002385
O15431	SLC31A1	Transporter	3	DB00526, DB00515, DB00958	0		0		https://go.drugbank.com/bio_entities/BE0003649
Q01650	SLC7A5	Transporter	3	DB00279, DB00451, DB01042	0		3	DB02750, DB01746, DB02556	https://go.drugbank.com/bio_entities/BE0000222
P08238	HSP90AB1	Transporter	0		2	DB05134, DB06070	13	DB09221, DB08465, DB03758, DB08464, DB08346, DB08293, DB08292, DB08153, DB08045, DB07877, DB07594, DB02754, DB02424	https://go.drugbank.com/bio_entities/BE0001898
Q96NT5	SLC46A1	Transporter	1	DB00563	0		0		https://go.drugbank.com/bio_entities/BE0001048
P41440	SLC19A1	Transporter	3	DB06813, DB00563, DB01157	0		0		https://go.drugbank.com/bio_entities/BE0004711
Q7Z2H8	SLC36A1	Transporter	1	DB00563	0		3	DB08847, DB02853, DB08835,	https://go.drugbank.com/bio_entities/BE0000536
Q96BD0	SLCO4A1	Transporter	5	DB00279, DB00286, DB01583, DB00451, DB09100	0		0		https://go.drugbank.com/bio_entities/BE0003656
P36021	SLC16A2	Transporter	3	DB00451, DB01583, DB09100	0		0		https://go.drugbank.com/bio_entities/BE0000178
P07900	HSP90AA1	Transporter	0		3	DB12442, DB05134, DB06070	42	DB02424, DB02840, DB03749, DB04588, DB06956, DB06957, DB06958, DB06961, DB06964, DB06969, DB07100, DB07317, DB07319, DB07324, DB07325, DB07495, DB07502, DB07594, DB07601, DB07877, DB08194, DB08197, DB04054, DB02550, DB03093, DB02754, DB03899, DB03809, DB08436, DB02359, DB03504, DB04505, DB04254, DB03137, DB08442, DB08443, DB08557, DB08786, DB08787, DB08788, DB09221, DB08789	https://go.drugbank.com/bio_entities/BE0001120
P33527	ABCC1	Transporter	20	DB00570, DB00286, DB00541, DB00997, DB00694, DB01229, DB00563, DB01177, DB00773, DB05294, DB00445, DB00970, DB00762, DB00399, DB05812, DB08881, DB01248, DB06176, DB14962, DB15719	1	DB01645	3	DB03467, DB02375, DB03825	https://go.drugbank.com/bio_entities/BE0000785
O15438	ABCC3	Transporter	9	DB00515, DB00541, DB00773, DB00997, DB00563, DB00286, DB00544, DB00481, DB15719	1	DB05928	0		https://go.drugbank.com/bio_entities/BE0001061
Q5T3U5	ABCC10	Transporter	10	DB00541, DB01229, DB00563, DB00773, DB00997, DB00783, DB00987, DB00694, DB01248, DB00441	0		0		https://go.drugbank.com/bio_entities/BE0003651
O15440	ABCC5	Transporter	3	DB00515, DB01033, DB00544	0	DB11672	2	DB02527, DB14635	https://go.drugbank.com/bio_entities/BE0003639
P12931	SRC	RTK	4	DB01254, DB06616, DB08901, DB09079	2	DB05184, DB06137	40	DB01893, DB01908, DB01962, DB02175, DB02336, DB02432, DB02908, DB03104, DB03268, DB03298, DB03591, DB03712, DB03902, DB04495, DB01678, DB04739, DB04751, DB06882, DB06883, DB03114, DB01866, DB01947, DB03828, DB03306, DB02762, DB03525, DB04080, DB07335, DB07662, DB03217, DB07966, DB03628, DB08052, DB08053, DB08054, DB08192, DB03023, DB03078, DB08462, DB08564,	https://go.drugbank.com/bio_entities/BE0000838
P07947	YES1	RTK	1	DB01254	0		0		https://go.drugbank.com/bio_entities/BE0000840
Q08345	DDR1	RTK	2	DB00619, DB15822	0		0		https://go.drugbank.com/bio_entities/BE0001124
P29317	EPHA2	RTK	2	DB08896, DB01254	0		1	DB04395	https://go.drugbank.com/bio_entities/BE0000841
P54760	EPHB4	RTK	1	DB01254	1	DB11973	8	DB07249, DB07250, DB07251, DB07252, DB07253, DB07254, DB07255, DB07256,	https://go.drugbank.com/bio_entities/BE0002453
P54756	EPHA5	RTK	1	DB01254	0		0		https://go.drugbank.com/bio_entities/BE0005587
P21860	ERBB3	RTK	1	DB11652	0		0		https://go.drugbank.com/bio_entities/BE0009917
Q15375	EPHA7	RTK	0		0		1	DB07970	https://go.drugbank.com/bio_entities/BE0004140
P29323	EPHB2	RTK	0		0		1	DB04395	https://go.drugbank.com/bio_entities/BE0004549
P41240	CSK	RTK	1	DB01254	0		1	DB02010	https://go.drugbank.com/bio_entities/BE0001356
P07333	CSF1R	RTK	4	DB01268, DB00619, DB12147, DB12978	1	DB06080	2	DB07167, DB07202	https://go.drugbank.com/bio_entities/BE0000853
Q15303	ERBB4	RTK	3	DB08916, DB12267,	0		0		https://go.drugbank.com/bio_entities/BE0004772
P04626	ERBB2	RTK	9	DB01259, DB00072, DB05773, DB11652, DB06366, DB08916, DB12267, DB15035, DB14967	4	DB04988, DB11973, DB05944, DB06021	0		https://go.drugbank.com/bio_entities/BE0000511
P22607	FGFR3	RTK	8	DB06589, DB08901, DB09078, DB09079, DB12147, DB15102, DB15685, DB11886	1	DB05014	0		https://go.drugbank.com/bio_entities/BE0002133
P11362	FGFR1	RTK	11	DB08896, DB08901, DB00398, DB09078, DB09079, DB12147, DB15102, DB15685, DB15822, DB11800, DB11886	1	DB05014	4	DB07525, DB07840, DB08577, DB02058,	https://go.drugbank.com/bio_entities/BE0002131
P00533	EGFR	RTK	15	DB00002, DB00317, DB00530, DB01259, DB01269, DB05294, DB08916, DB09559, DB09330, DB11828, DB12267, DB11963, DB15035, DB16695, DB16390	11	DB15327, DB13164, DB12202, DB11731, DB05524, DB06021, DB05944, DB05424, DB05101, DB05374, DB03496	3	DB07602, DB07662, DB11737	https://go.drugbank.com/bio_entities/BE0000767
P07948	LYN	RTK	4	DB06616, DB08901, DB09079, DB01254	0		1	DB03023	https://go.drugbank.com/bio_entities/BE0004315
P08069	IGF1R	RTK	1	DB12267	4	DB05184, DB12250, DB05897, DB06075	5	DB11564, DB16637, DB07474, DB07156, DB04395	https://go.drugbank.com/bio_entities/BE0000858
P06213	INSR	RTK	1	DB12267	1	DB06075	4	DB11564, DB08513, DB16637, DB03909	https://go.drugbank.com/bio_entities/BE0000033
P08581	MET	RTK	7	DB08875, DB08865, DB12267, DB11791, DB15133, DB11800, DB16695	4	DB12742, DB12200, DB06314, DB08079	7	DB02152, DB06896, DB06995, DB06997, DB07369, DB07969, DB08791	https://go.drugbank.com/bio_entities/BE0000915
P21802	FGFR2	RTK	9	DB08896, DB08901, DB09078, DB09079, DB12147, DB15102, DB15685, DB15822, DB11886	0		3	DB02491, DB02058, DB01901	https://go.drugbank.com/bio_entities/BE0000748
P22455	FGFR4	RTK	5	DB08901, DB09078, DB12147, DB15102, DB11886	0		0		https://go.drugbank.com/bio_entities/BE0001203
P08865	RPSA	Receptor	0		1	DB04985	0		https://go.drugbank.com/bio_entities/BE0002402
P15328	FOLR1	Receptor	1	DB00563	2	DB05168, DB05595	0		https://go.drugbank.com/bio_entities/BE0003405
P01130	LDLR	Receptor	1	DB00707	0		0		https://go.drugbank.com/bio_entities/BE0000499
Q96NY8	NECTIN4	Receptor	1	DB13007	0		0		https://go.drugbank.com/bio_entities/BE0009798
P36897	TGFBR1	Receptor	0		0		6	DB08450, DB03921, DB07267, DB04480, DB07152, DB04434	https://go.drugbank.com/bio_entities/BE0003782
Q99623	PHB2	Receptor	0		0		2	DB15495, DB15496	https://go.drugbank.com/bio_entities/BE0009007
P17181	IFNAR1	Receptor	4	DB00022, DB00069, DB00034, DB00105	1	DB05258			https://go.drugbank.com/bio_entities/BE0000661
P27797	CALR	Other	1	DB01065	0		0		https://go.drugbank.com/bio_entities/BE0002109
P06576	ATP5F1B	Other	0		1	DB12695	5	DB07384, DB07394, DB08399, DB04216, DB08629	https://go.drugbank.com/bio_entities/BE0003841
Q14534	SQLE	Other	0		1	DB08846	0		https://go.drugbank.com/bio_entities/BE0000577
P00390	GSR	Other	1	DB00262	0		7	DB01644, DB02153, DB02553, DB02895, DB03867, DB07393, DB07714	https://go.drugbank.com/bio_entities/BE0000648
P35232	PHB	Other	0		0		2	DB15495, DB15496	https://go.drugbank.com/bio_entities/BE0009786
P11142	HSPA8	Other	1	DB01254	0		1	DB07045	https://go.drugbank.com/bio_entities/BE0003775
P61978	HNRNPK	Other	0		1	DB12695	0		https://go.drugbank.com/bio_entities/BE0009026
Q13555	CAMK2G	Other	1	DB06616	0		1	DB08699	https://go.drugbank.com/bio_entities/BE0004384
P19367	HK1	Other	0		1	DB06266	3	DB02007, DB02379, DB04395	https://go.drugbank.com/bio_entities/BE0001108
Q02750	MAP2K1	Other	3	DB05239, DB06616, DB08911	2	DB07101, DB11689	6	DB03115, DB06892, DB07046, DB02152, DB08130, DB08208	https://go.drugbank.com/bio_entities/BE0000870
P36507	MAP2K2	Other	3	DB06616, DB08911, DB11967	1	DB11689	0		https://go.drugbank.com/bio_entities/BE0004744
P23458	JAK1	Other	2	DB15822, DB08877	0		2	DB02375, DB04716	https://go.drugbank.com/bio_entities/BE0004145
P42345	MTOR	Other	2	DB06287, DB01590	4	DB06233, DB05241, DB04974, DB05210	0		https://go.drugbank.com/bio_entities/BE0002386
O75976	CPD	MMP	0		0		1	DB04489	https://go.drugbank.com/bio_entities/BE0004568
O14672	ADAM10	MMP	0		1	DB04991	0		https://go.drugbank.com/bio_entities/BE0002404
P78536	ADAM17	MMP	0		0		8	DB06943, DB07079, DB07121, DB07145, DB07147, DB07189, DB07233, DB07964	https://go.drugbank.com/bio_entities/BE0003754
Q13443	ADAM9	MMP	0	DB05033	1		0		https://go.drugbank.com/bio_entities/BE0003412
P42892	ECE1	MMP	0		0		1	DB07171	https://go.drugbank.com/bio_entities/BE0003793
P51511	MMP15	MMP	0		1	DB00786	0		https://go.drugbank.com/bio_entities/BE0003693
Q9Y5R2	MMP24	MMP	0		1	DB00786	0		https://go.drugbank.com/bio_entities/BE0003699
P30411	BDKRB2	GPCR	0		1	DB06549	0		https://go.drugbank.com/bio_entities/BE0003513
P41231	P2RY2	GPCR	0		1	DB05390	0		https://go.drugbank.com/bio_entities/BE0002401
P25942	CD40	CD antigen	0		2	DB06360, DB12589	0		https://go.drugbank.com/bio_entities/BE0001196
P13726	F3	CD antigen	0		1	DB06552	3	DB07207, DB07247, DB08232	https://go.drugbank.com/bio_entities/BE0001178
P16070	CD44	CD antigen	0		1	DB06550	0		https://go.drugbank.com/bio_entities/BE0001113
P33151	CDH5	CD antigen	1	DB00480	0		0		https://go.drugbank.com/bio_entities/BE0003403
P21589	NT5E	CD antigen	1	DB00987	0		0		https://go.drugbank.com/bio_entities/BE0001096
Q9UNN8	PROCR	CD antigen	0		0		1	DB04327	https://go.drugbank.com/bio_entities/BE0001161
P16422	EPCAM	CD antigen	0		2	DB05319, DB05831	0		https://go.drugbank.com/bio_entities/BE0002446
P17813	ENG	CD antigen	0		1	DB06322	0		https://go.drugbank.com/bio_entities/BE0003494
P15941	MUC1	CD antigen	0		1	DB06584	0		https://go.drugbank.com/bio_entities/BE0003501
Q9NZQ7	CD274	CD antigen	3	DB11595, DB11945, DB11714	0		0		https://go.drugbank.com/bio_entities/BE0003441
P15151	PVR	CD antigen	0		0		2	DB08231, DB03203	https://go.drugbank.com/bio_entities/BE0004247
O14763	TNFRSF10B	CD antigen	0		2	DB05895, DB06599	0		https://go.drugbank.com/bio_entities/BE0003433
P06756	ITGAV	CD antigen	1	DB00451	0		0		https://go.drugbank.com/bio_entities/BE0003576
P35241	RDX	Adhesion	0		0		1	DB03401	https://go.drugbank.com/bio_entities/BE0004516
P30153	PPP2R1A	Adhesion	0		0		2	DB06905, DB02506	https://go.drugbank.com/bio_entities/BE0003750
P21964	COMT	Adhesion	3	DB00255, DB00286, DB00783	1	DB02342	6	DB02105, DB03907, DB03336, DB07462, DB08049, DB15488	https://go.drugbank.com/bio_entities/BE0002089
P17252	PRKCA	Adhesion	1	DB06595	3	DB06451, DB06641, DB08846	0		https://go.drugbank.com/bio_entities/BE0001132
Q14956	GPNMB	Adhesion	0		1	DB05996	0		https://go.drugbank.com/bio_entities/BE0003473
P54578	USP14	Adhesion	0		1	DB12695	0		https://go.drugbank.com/bio_entities/BE0009040
P01116	KRAS	Adhesion	0		2	DB15569, DB15568	2	DB07780, DB07771	https://go.drugbank.com/bio_entities/BE0004071
P08670	VIM	Adhesion	0		1	DB12695	0		https://go.drugbank.com/bio_entities/BE0004469
Q8WXI7	MUC16	Adhesion	0		1	DB04964	0		https://go.drugbank.com/bio_entities/BE0002439
P13861	PRKAR2A	Adhesion	0		1	DB05798	0		https://go.drugbank.com/bio_entities/BE0003424
P10644	PRKAR1A	Adhesion	0		1	DB05798	3	DB01790, DB02315, DB02527	https://go.drugbank.com/bio_entities/BE0003425
Q9NQX3	GPHN	Adhesion	0		0		2	DB03366, DB01942	https://go.drugbank.com/bio_entities/BE0002652
			56		48		62
